# CD117 epitope-shielded hematopoietic stem cell transplantation with toxin-free conditioning and in vivo selection ameliorates a β-thalassemia model

**DOI:** 10.64898/2026.07.07.736903

**Authors:** Romina Marone, Rosalba Lepore, Kiriaki Paschoudi, Jessica Zuin, Alessandro Sinopoli, Anna Camus, Thomas Burgold, Ewelina Bartoszek, Diego Calabrese, Mylène Toranelli, Julia Wittwer, Manuel Rhiel, Geoffroy Andrieux, Chang Li, Alvin Hsu, Amélie Wiederkehr, Lisa C. Wellinger, Eva-Maria Grossjohann, Emiel Ten Buren, Julie Brault, Laura Garcia Prat, Frank Lehmann, Valentin Do Sacramento, Christopher Divsalar, Saniye Yumlu, David R. Liu, André Lieber, Toni Cathomen, Tatjana I. Cornu, Evangelia Yannaki, Stefanie Urlinger, Lukas T. Jeker

**Author notes:** Contributed equally (Rosalba Lepore, Kiriaki Paschoudi, Jessica Zuin, Alessandro Sinopoli). corresponding **Author Correspondence:** Lukas T. Jeker, MD, PhD Department of Biomedicine, Basel University Hospital and University of Basel, Hebelstrasse 20, CH-4031 Basel, Switzerland Or Romina Marone, PhD Department of Biomedicine, Basel University Hospital and University of Basel, Hebelstrasse 20, CH-4031 Basel, Switzerland.

## Abstract

Clinical evidence demonstrates that ex vivo gene therapy and genome engineering of hematopoietic stem and progenitor cells (HSPCs) could represent one-time cures. However, while genome editing itself has become increasingly efficient and precise, the toxic conditioning required for hematopoietic stem cell transplantation remains a major barrier to broad clinical implementation of these otherwise curative therapies. In particular, the use of busulfan for myeloablative conditioning constitutes a major safety concern. While preclinical studies established CD117 as a promising target for antigen-specific therapy, clinical translation faced setbacks balancing efficacy and safety. To overcome current limitations, we generated a new CD117-blocking monoclonal antibody (CIM058) and demonstrate its potency to block wild-type HSPCs. To enable long-term blockade of host HSPCs even after transplantation, we used prime editing to engineer CIM058-resistant human CD34^+^ HSPCs. When combined, CIM058 and the epitope engineered CD34^+^ HSPCs ameliorated disease phenotype in a β-thalassemia model. Our results suggest that this approach may overcome the reliance on busulfan or other myeloablative conditioning regimens with their associated morbidities, and by enabling toxin-free conditioning and in vivo selection of edited cells, may facilitate clinical implementation of these highly valuable genetic therapies.
