## Supplementary material for "CD117 epitope-shielded hematopoietic stem cell transplantation with toxin-free conditioning and in vivo selection ameliorates a β-thalassemia model": Table antibody

### Sheet: Sheet1
Table_Antibodies
RRID	Target	Fluorochrome	Clone	Concentration	Company	Catalog #
RRID:AB_2563827	CD123	Alexa Fluor 650	6H6	1:50	BioLegend	306020
RRID:AB_10962690	CD3	Brilliant Violet 421	UCHT1	1:50	BioLegend	300434
RRID:AB_11154416	CD10	PE-CF594	HI10a	1:50	BD Biosciences	562396
RRID:AB_11153662	CD11c	PE-CF594	B-Ly6	1:50	BD Biosciences	562393
RRID:AB_10900260	CD13	PE/Cyanine7	WM15	1:50	BioLegend	301712
RRID:AB_10900260	CD13	PE/Cyanine7	WM15	1:50	BioLegend	301712
RRID:AB_314188	CD14	PE	M5E2	1:50	BioLegend	301806
RRID:AB_493695	CD14	APC/Cyanine7	M5E2	1:50	BioLegend	301820
RRID:AB_2564257	CD19	Brilliant Violet 785	SJ25C1	1:50	BioLegend	363028
RRID:AB_314344	CD33	FITC	HIM3-4	1:50	BioLegend	303304
RRID:AB_2650888	CD33	Brilliant Violet 785	WM35	1:50	BioLegend	303428
RRID:AB_2687922	CD34	Brilliant Violet 421	581		BD Biosciences	562577
RRID:AB_2868843	CD34	PerCP-Cy5.5	8G12 (HPCA2)	1:10	BD Biosciences	347222
RRID:AB_2291112	CD36	FITC	CD38	1:50	BD Biosciences	555454
RRID:AB_2916469	CD38	FITC	HB7		BD Biosciences	567147
/	CD38	Alexa Fluor 700	LS198-4-3	1:50	Beckman Coulter	B23489
/	CD45	PerCP-Cy5.5	HI30		BD Biosciences	584105
RRID:AB_1937324	CD45	V500	HI30	1:50	BD Biosciences	560777
RRID:AB_2650656	mCD45	Brillant Violet 605	30-F11	1:200	BioLegend	103155
RRID:AB_2564590	mCD45	Brillant Violet 785	30-F11		BioLegend	103149
RRID:AB_493715	mCD45	Alexa Fluor 700	30-F11	1:200	BioLegend	103128
RRID:AB_2616715	CD45RA	APC/Fire	HI100	1:50	BioLegend	304152
RRID:AB_398500	CD71	APC	M-A712	1:50	BD Biosciences	551374
RRID:AB_10714644	CD90	PE/Cyanine7	5E10	1:50	BD Biosciences	561558
/	CD117	Alexa Fluor 647	SR-1	1:50	Cimeio (in house labeled)
RRID:AB_2566217	CD117	Brilliant Violet 711	104D2	1:50	BioLegend	313230
RRID:AB_2814278	CD235a/GlyA	PE/Dazzle 594	HI264	1:50	BioLegend	349120
RRID:AB_396974	CD335	PE	9E2/NKp46	1:50	BD Biosciences	557991
RRID:AB_2874106	HLA-DR	BUV496	G46-6	1:1000	BD Biosciences	749866
RRID:AB_2721290	FceRI	Alexa Fluor 488	AER-37 (CRA-1)	1:50	BioLegend	334640
/	Zombie UV Fixable Viability Kit	/	/	1:1000	BioLegend	423108
/	Fixable Viability Dye eFluor™ 780	/	/		ThermoFisher	65-0865-18
RRID:AB_2892112	FcR blocking reagent human	/	/	1:200	Miltenyi	130-059-901
RRID:AB_2736987	CD16/32	/	2.4G2	1:200	BioXcell	BE0307
