## Supplementary material for "CD117 epitope-shielded hematopoietic stem cell transplantation with toxin-free conditioning and in vivo selection ameliorates a β-thalassemia model": Table guides

### Sheet: Sheet1
guides
sgRNA ID	sequence (5'-3')
sg CD117 (for HDR)	TATTCTCATTCGTTTCATCC
sg NTC	GCACTACCAGAGCTAACTCA
sg RNA 1 (for BE)	CGTTTCATCCAGGATCTCAA
sg RNA 2 (for BE)	TCGTTTCATCCAGGATCTCA
epeg_control	mC*mA*mA*rArUrGrGrArCrUrUrUrUrGrArGrArUrCrCrGrUrUrUrUrArGrArGrCrUrArGrArArArUrArGrCrArArGrUrUrArArArArUrArArGrGrCrUrArGrUrCrCrGrUrUrArUrCrArArCrUrUrGrArArArArArGrUrGrGrCrArCrCrGrArGrUrCrGrGrUrGrCrUrCrGrUrCrUrCrArUrCrGrArGrGrArUrCrUrCrArArArArGrUrCrCrUrArCrCrCrArGrUrCrGrCrGrGrUrUrCrUrArUrCrUrArGrUrUrArCrGrCrGrUrUrArArArCrCrArArCrUrArGrArA*mU*mU*mU
epeg_4	mC*mA*mA*rArUrGrGrArCrUrUrUrUrGrArGrArUrCrCrGrUrUrUrUrArGrArGrCrUrArGrArArArUrArGrCrArArGrUrUrArArArArUrArArGrGrCrUrArGrUrCrCrGrUrUrArUrCrArArCrUrUrGrArArArArArGrUrGrGrCrArCrCrGrArGrUrCrGrGrUrGrCrUrCrGrUrUrUrUrArUrCrGrArGrGrArUrCrUrCrArArArArGrUrCrCrUrArCrCrCrArGrUrCrGrCrGrGrUrUrCrUrArUrCrUrArGrUrUrArCrGrCrGrUrUrArArArCrCrArArCrUrArGrArA*mU*mU*mU
epeg_14	mC*mA*mA*rArUrGrGrArCrUrUrUrUrGrArGrArUrCrCrGrUrUrUrUrArGrArGrCrUrArGrArArArUrArGrCrArArGrUrUrArArArArUrArArGrGrCrUrArGrUrCrCrGrUrUrArUrCrArArCrUrUrGrArArArArArGrUrGrGrCrArCrCrGrArGrUrCrGrGrUrGrCrArUrUrCrGrUrUrUrUrGrUrCrGrArGrGrArUrCrUrCrArArArArGrUrCrCrArUrArUrCrUrCrCrCrUrCrGrCrGrGrUrUrCrUrArUrCrUrArGrUrUrArCrGrCrGrUrUrArArArCrCrArArCrUrArGrArA*mU*mU*mU
sgNick_Control	TATTCTCATTCGTcTCATCg
sgNick_CD117	TATTCTCATTCGTTTtgTCg
	mN = 2’OMe
	* = phosphorothioate
HDR template
sgRNA ID	sequence (5'-3')
CD117_E73K	GGCTTCTGCCTTTTCCGTGATCCATTCATTCTGCTTATTCTCATTCGTCTTATCCAGGATCTCAAAAGTCCATTTGACAAAGCCCGGATCAGTGCATAAC
