## Supplementary material for "CD117 epitope-shielded hematopoietic stem cell transplantation with toxin-free conditioning and in vivo selection ameliorates a β-thalassemia model": Table primers

### Sheet: Sheet1
	Function		Sequence 5'-3'
CD117 CAST-Seq	CAST-seq PCR I	bait	ACTTAATAGTCCGCGTGG
		decoy 1	GTGATCCATTCATTCTGCTTATTC
		decoy 2	ACCAACACCGGCAAATAC
		prey	GTAATACGACTCACTATAGGGC
	CAST-seq PCR II	bait nested	GACTGGAGTTCAGACGTGTGCTCTTCCGATCTGCGACGAGATTAGGCTGTTATGC
		prey nested	ACACTCTACACTCTTTCCCTACACGACGCTCTTCCGATCTAGGGCTCCGCTTAAGGGAC
	Linker	positive strand	GTAATACGACTCACTATAGGGCTCCGCTTAAGGGACT
		negative strand	P-GTCCCTTAAGCGGAGC-NH3
Sequencing	Sanger and PCR1 NGS	3218_CD117_E73_F	GGCAGGCTCTTCTCAACCAT
		3219_CD117_E73_R	GGCCATACCCAAAGCCACTA
	PCR2 NGS	3263_CD117_73_NGS_F	TCGTCGGCAGCGTCAGATGTGTATAAGAGACAGNNNNNGTCTCCACCATCCATCCATC
		3264_CD117_73_NGS_R	GTCTCGTGGGCTCGGAGATGTGTATAAGAGACAGNNNNNATGGAATTGCTTAAGCCGTG
